# Cell type determination for cardiac differentiation occurs soon after seeding of human induced pluripotent stem cells

**DOI:** 10.1101/2021.08.08.455532

**Authors:** Connie L. Jiang, Yogesh Goyal, Naveen Jain, Qiaohong Wang, Rachel E. Truitt, Allison J. Coté, Benjamin Emert, Ian A. Mellis, Karun Kiani, Wenli Yang, Rajan Jain, Arjun Raj

## Abstract

Cardiac directed differentiation of human induced pluripotent stem cells consistently produces a mixed population of cardiomyocytes and non-cardiac cell types even when using very well-characterized protocols. We wondered whether differentiated cell types might result from intrinsic differences in hiPS cells prior to the onset of differentiation. By associating individual differentiated cells that share a common hiPS cell precursor, we were able to test whether expression variability in differentiated cells was pre-determined from the hiPS cell state. Although within a single experiment, differentiated cells that share an hiPS cell progenitor were more transcriptionally similar to each other than to other cells in the differentiated population, when the same hiPS cells were differentiated in parallel, we did not observe high transcriptional similarity across differentiations. Additionally, we found that substantial cell death occurred during differentiation in a manner that suggested that all cells were equally likely to survive or die, suggesting that there was no intrinsic selection bias for cells descended from particular hiPS cell progenitors. These results led us to wonder about how cells grow out spatially during the directed differentiation process. Labeling cells by their expression of a few canonical cell type marker genes, we showed that cells expressing the same marker tended to occur in patches observable by visual inspection, suggesting that cell type determination across multiple cell types, once initiated, is maintained in a cell-autonomous manner for multiple divisions. Altogether, our results show that while there is substantial heterogeneity in the initial hiPS cell population, that heterogeneity is not responsible for heterogeneous outcomes, and that the window during which cell type specification occurs is likely to begin shortly after the seeding of hiPS cells for differentiation.
