## Supplemental tables for "Cell type determination for cardiac differentiation occurs soon after seeding of human induced pluripotent stem cells"

### Sheet: 10Xsiderxnprimers
Supplementary Table 1: Primers used to recover barcodes from 10X RNA sequencing libraries.
Name	Sequence	Index	Stagger	GFP sequence primer	Read 1 sequence primer
LentiEFS_GFP_NGS_i5.1.1	AATGATACGGCGACCACCGAGATCTACACTCTTTCCCTACACGACGCTCTTCCGATCT	None	None	NA	ACACTCTTTCCCTACACGACGCTCTTCCGATCT
LentiEFS_GFP_NGS_i7.3.1	CAAGCAGAAGACGGCATACGAGATGTCTCTACGTGACTGGAGTTCAGACGTGTGCTCTTCCGATCTAGGACGAGCTGTACAAGTAGG	GTAGAGAC	A	GGACGAGCTGTACAAGTAGG	NA
LentiEFS_GFP_NGS_i7.3.2	CAAGCAGAAGACGGCATACGAGATCAGATAGTGTGACTGGAGTTCAGACGTGTGCTCTTCCGATCTCTGGACGAGCTGTACAAGTAGG	ACTATCTG	CT	GGACGAGCTGTACAAGTAGG	NA
LentiEFS_GFP_NGS_i7.3.3	CAAGCAGAAGACGGCATACGAGATTCTACGCAGTGACTGGAGTTCAGACGTGTGCTCTTCCGATCTTGCGGACGAGCTGTACAAGTAGG	TGCGTAGA	TGC	GGACGAGCTGTACAAGTAGG	NA
LentiEFS_GFP_NGS_i7.3.4	CAAGCAGAAGACGGCATACGAGATCGACTCTGGTGACTGGAGTTCAGACGTGTGCTCTTCCGATCTGCTCGGACGAGCTGTACAAGTAGG	CAGAGTCG	GCTC	GGACGAGCTGTACAAGTAGG	NA
LentiEFS_GFP_NGS_i7.3.5	CAAGCAGAAGACGGCATACGAGATACGCATTCGTGACTGGAGTTCAGACGTGTGCTCTTCCGATCTGGACGAGCTGTACAAGTAGG	GAATGCGT	NA	GGACGAGCTGTACAAGTAGG	NA
LentiEFS_GFP_NGS_i7.3.6	CAAGCAGAAGACGGCATACGAGATTTCTGAATGTGACTGGAGTTCAGACGTGTGCTCTTCCGATCTAGTACGGACGAGCTGTACAAGTAGG	ATTCAGAA	AGTAC	GGACGAGCTGTACAAGTAGG	NA

### Sheet: smFISHprobesequences
Supplementary Table 2: Sequences of the single molecule RNA FISH probes used in this study.
Gene	Oligo name	Sequence
EPCAM	hEPCAM_utr_1	ctgagctgcggcaaaagtcg
	hEPCAM_utr_2	gcttgtagttttcacagaca
	hEPCAM_utr_3	gtacactggcattgacgatt
	hEPCAM_utr_4	aaacatttggcagccagctt
	hEPCAM_utr_5	ctcttctcccaagttttgag
	hEPCAM_utr_6	aaagcccatcattgttctgg
	hEPCAM_utr_7	ctctcatcgcagtcaggatc
	hEPCAM_utr_8	cactgcttggccttaaagag
	hEPCAM_utr_9	aggttatttcagtgtccttg
	hEPCAM_utr_10	taggttctcactcgctcaga
	hEPCAM_utr_11	gataacgcgttgtgatctcc
	hEPCAM_utr_12	cgtgataaattttggatcca
	hEPCAM_utr_13	gcattgagaattcaggtgct
	hEPCAM_utr_14	ccttcaaagatgtcttcgtc
	hEPCAM_utr_15	ttttgagtacaggtttcact
	hEPCAM_utr_16	taaagccagtttcaagctgc
	hEPCAM_utr_17	acacttgtggtcaaatttca
	hEPCAM_utr_18	gagtccaagttctggatttt
	hEPCAM_utr_19	cagattttactgtggaagca
	hEPCAM_utr_20	aggcagctttcaatcacaaa
ISL1	hISL1_1	tttttggtggatctcccatg
	hISL1_2	catagggaaatcagacgttt
	hISL1_3	aatctgattgccgcaaccaa
	hISL1_4	ccctcagaatatactgatcg
	hISL1_5	atgccattccaaatccggag
	hISL1_6	tccgcacatttcaaacatgc
	hISL1_7	gctctcgtccaaatactgat
	hISL1_8	catccctaacaaagcatgta
	hISL1_9	tctcttttacagtaggtttt
	hISL1_10	cgcatttgatcccgtacaac
	hISL1_11	acgaagtcgttcttgctgaa
	hISL1_12	gatgtgatacaccttggagc
	hISL1_13	aggccacacagcggaaacac
	hISL1_14	tcccgaagcgcaaattcgtc
	hISL1_15	gtctgctcggcagaagagac
	hISL1_16	taccagttgctccttcatga
	hISL1_17	cggatcacacggggactgag
	hISL1_18	ttgcaccgcttgttttgaaa
	hISL1_19	ttgcttcatcatgatgcttc
	hISL1_20	ctcagtactttccaaggtgg
	hISL1_21	atgtcactctgcaaggcgaa
	hISL1_22	agttgctgaaaagcaggctg
	hISL1_23	cggtcctccttctgaaaaat
	hISL1_24	cactgccagtggaattagag
	hISL1_25	gttgagaggacattgatgct
	hISL1_26	catgcctcaataggactggc
WT1	hWT1_utr_1	tcctcatgcttgaatgagtg
	hWT1_utr_2	aaattgtcactgctgtaggg
	hWT1_utr_3	cattcaagctgggatgtcat
	hWT1_utr_4	tttaaggtggctcctaagtt
	hWT1_utr_5	cgtgtgtattctgtattggg
	hWT1_utr_6	tgaatgcctctgaagacacc
	hWT1_utr_7	tttctcactggtctcagatg
	hWT1_utr_8	tgcatctgtaagtgggacag
	hWT1_utr_9	cttttgagctggtctgaacg
	hWT1_utr_10	gggagaactttcgctgacaa
	hWT1_utr_11	agggcttttcacttgtttta
	hWT1_utr_12	cgggcaaactttttctgaca
	hWT1_utr_13	gttgtgatggcggactaatt
	hWT1_utr_14	gagtggagagtcagacttga
	hWT1_utr_15	cggtatcttgtcttggaagt
	hWT1_utr_16	atggcaatgggcttttaact
	hWT1_utr_17	ctatggctcttcttacagta
	hWT1_utr_18	tggtacaataattccatccc
	hWT1_utr_19	cctggcctataaatattcca
	hWT1_utr_20	cttgctgttgctgttagtaa
	hWT1_utr_21	tgacctcgggaatgttagac
	hWT1_utr_22	aaagttgcctggcagaacta
	hWT1_utr_23	tcttcagctgcttgaaatgc
	hWT1_utr_24	gaggtactggttagttctga
	hWT1_utr_25	tgaaaatgaattcccctcca
	hWT1_utr_26	tatacactaaggacactccc
	hWT1_utr_27	tgaagccatataccagcatg
	hWT1_utr_28	tcttatcagtggagatcctg
	hWT1_utr_29	tacttgtagacccaaaggtc
	hWT1_utr_30	cccagtaagtctcatttttt
	hWT1_utr_31	tctagtacttatacagtcct
	hWT1_utr_32	gtaagatcaacacccagtga
For TNNT2 probes, please see Mellis et al., 2021
For LUM probes, please see Padovan-Merhar et al., 2015
